# NanoSquiggleVar: A method for direct analysis of targeted variants based on nanopore sequencing signals

**DOI:** 10.1101/2023.03.15.532860

**Authors:** Jidong Lang

**Affiliations:** Department of Bioinformatics, Qitan Technology (Beijing) Co., Ltd, Beijing, China

**Keywords:** nanopore sequencing technology, squiggle segment, variation calling, dynamic time warping (DTW), long-read sequencing

## Abstract

**Background:** Nanopore sequencing is a fourth-generation sequencing technology that has developed rapidly in recent years. It has long sequencing read lengths and does not require the polymerase chain reaction to be performed. These characteristics give it unique advantages over the next-generation sequencing technology under certain usage scenarios. The number of bioinformatics analysis algorithms and/or tools developed with nanopore sequencing has increased sharply during the past years, undoubtedly providing great help and support for the application of nanopore sequencing in scientific research and practical scenarios.

**Results:** We developed NanoSquiggleVar, a method for direct analysis of targeted variants based on nanopore sequencing signals. It first establishes a set of wild-type and mutant-type target signals within the same experimental and sequencing system, named wild squiggle set and variant squiggle set, respectively. In each sequencing iteration, the signal is sliced into fragments by a moving window of 1-unit step size. Then, dynamic time warping is used to compare the signal squiggles to the detected variants. Point mutations, insertions and deletions (indels), and homopolymer sequences were simulated and generated by Scrappie and then analyzed and evaluated with NanoSquiggleVar. We found that all of these variants were efficiently detected and discriminated, and the results were consistent with the expectations.

**Conclusions:** NanoSquiggleVar can directly identify targeted variants from the nanopore sequencing electrical signal without the requirement of base calling, sequence alignment, or variant detection with downstream analysis. We hope that this method can complement targeted variant detection using nanopore sequencing and potentially serve as a reference for real-time sequencing and analysis.
