## Supplementary Sheet Table S1-S3 for "NanoSquiggleVar: A method for direct analysis of targeted variants based on nanopore sequencing signals"

### Sheet: Table S1
Table S1. The mutation information contained in the simulation data.
ID	Sample-1	Sample-2	Sample-3	Sample-4	Sample-5	Sample-6
Type	Alpha	Beta	Delta	Gamma	Lambda	Omicron
Mutation1	C3267T	-	-	-	-	-
Mutation2	G5180A	-	-	-	-	-
Mutation3	C12534T	-	-	-	-	-
Mutation4	G24914C	-	-	-	-	-
Mutation5	-	G5230T	-	-	-	-
Mutation6	-	A10323G	-	-	-	-
Mutation7	-	C23664T	-	-	-	-
Mutation8	-	C28887T	-	-	-	-
Mutation9	-	-	G4181T	-	-	-
Mutation10	-	-	A11201G	-	-	-
Mutation11	-	-	C21618G	-	-	-
Mutation12	-	-	C27752T	-	-	-
Mutation13	-	-	-	A5648C	-	-
Mutation14	-	-	-	C21621A	-	-
Mutation15	-	-	-	G22132T	-	-
Mutation16	-	-	-	G25088T	-	-
Mutation17	-	-	-	-	T7424G	-
Mutation18	-	-	-	-	C21789T	-
Mutation19	-	-	-	-	T22917A	-
Mutation20	-	-	-	-	T23031C	-
Mutation21	-	-	-	-	-	T670G
Mutation22	-	-	-	-	-	G8393A
Mutation23	-	-	-	-	-	C10449A
Mutation24	-	-	-	-	-	C26858T

### Sheet: Table S2
Table S2. The information about the simulated insertions, deletions and homopolymer sequences in the reference genome.
Genome	Start	End	Ref	Var
Reference	678	678	-	T
Reference	2038	2038	-	GT
Reference	3487	3487	-	CGA
Reference	7489	7489	-	TACG
Reference	11169	11169	-	ATGCA
Reference	14687	14687	-	TCGTCT
Reference	18861	18861	-	GCATGAC
Reference	22540	22540	-	TGCGTAGC
Reference	25676	25676	-	CGTACTCGA
Reference	29270	29270	-	ATGCGTACTG
Reference	28326	28326	A	-
Reference	24393	24394	GC	-
Reference	17975	17977	TTT	-
Reference	16302	16305	ATGT	-
Reference	12521	12525	AAAAA	-
Reference	10281	10286	GTTCAA	-
Reference	8433	8439	TCATTGT	-
Reference	4923	4930	TCACCTTT	-
Reference	2759	2767	ATAGAAGTG	-
Reference	1403	1412	ACCTGAGCAT	-
Reference	6097	6097	-	AAAAAAAAAA
Reference	13363	13363	-	AAAAAAAAAAAAAAA
Reference	26850	26850	-	AAAAAAAAAAAAAAAAAAAA

### Sheet: Table S3
Table S3. The results of each mutation were detected in NGS-simulated data, Nanopore-simulated data and Squiggle-simulated data.
Sample	Sample	Type	Read_Number	Base_Number	GC_Content	Q7_Ratio	Mapping_Rate	Expected_Read_Number	C3267T	G5180A	C12534T	G24914C	G5230T	A10323G	C23664T	C28887T	G4181T	A11201G	C21618G	C27752T	A5648C	C21621A	G22132T	G25088T	T7424G	C21789T	T22917A	T23031C	T670G	G8393A	C10449A	C26858T
Sample-1	Alpha	Squiggle	-	-	-	-	-	-	+	+	+	+	-	-	-	-	-	-	-	-	-	-	-	-	-	-	-	-	-	-	-	-
Sample-2	Beta	Squiggle	-	-	-	-	-	-	-	-	-	-	+	+	+	+	-	-	-	-	-	-	-	-	-	-	-	-	-	-	-	-
Sample-3	Delta	Squiggle	-	-	-	-	-	-	-	-	-	-	-	-	-	-	+	+	+	+	-	-	-	-	-	-	-	-	-	-	-	-
Sample-4	Gamma	Squiggle	-	-	-	-	-	-	-	-	-	-	-	-	-	-	-	-	-	-	+	+	+	+	-	-	-	-	-	-	-	-
Sample-5	Lambda	Squiggle	-	-	-	-	-	-	-	-	-	-	-	-	-	-	-	-	-	-	-	-	-	-	+	+	+	+	-	-	-	-
Sample-6	Omicron	Squiggle	-	-	-	-	-	-	-	-	-	-	-	-	-	-	-	-	-	-	-	-	-	-	-	-	-	-	+	+	+	+
Sample-1	Alpha	NGS	2300	230000	0.379661	1	1	50	46	47	47	47	0	0	0	0	0	0	0	0	1	0	0	0	0	0	0	0	0	0	0	0
Sample-2	Beta	NGS	2300	230000	0.385083	1	1	50	0	0	0	0	49	44	45	44	0	0	0	0	1	0	0	0	0	0	0	0	0	0	0	0
Sample-3	Delta	NGS	2300	230000	0.376574	1	1	50	0	0	0	0	0	0	0	0	47	47	47	46	1	0	0	0	0	0	0	0	0	0	0	0
Sample-4	Gamma	NGS	2300	230000	0.37703	1	1	50	0	0	0	0	1	0	0	0	0	0	0	0	45	45	39	48	0	0	0	0	0	0	0	0
Sample-5	Lambda	NGS	2300	230000	0.37687	1	1	50	0	0	0	0	0	0	0	0	0	0	0	0	1	0	0	0	48	43	46	40	0	0	0	0
Sample-6	Omicron	NGS	2300	230000	0.386422	1	1	50	0	0	0	0	0	0	0	0	0	0	0	0	1	0	0	0	0	0	0	0	46	44	45	48
Sample-1	Alpha	Nanopore	1150	1251859	0.374752	0.754691	0.962609	50	44	49	45	44	0	0	0	0	0	0	0	0	0	0	0	0	0	0	0	0	0	0	0	0
Sample-2	Beta	Nanopore	1150	1241321	0.376838	0.754317	0.962609	50	0	0	0	0	37	44	43	38	0	0	0	0	0	0	0	0	0	0	0	0	0	0	0	0
Sample-3	Delta	Nanopore	1150	1245881	0.372983	0.755892	0.962609	50	0	0	0	0	0	0	0	0	49	32	51	49	0	0	0	0	0	0	0	0	0	0	0	0
Sample-4	Gamma	Nanopore	1150	1229070	0.371247	0.755928	0.962609	50	0	0	0	0	0	0	0	0	0	0	0	0	41	70	74	47	0	0	0	0	0	0	0	0
Sample-5	Lambda	Nanopore	1150	1266916	0.370072	0.755195	0.962609	50	0	0	0	0	0	0	0	0	0	0	0	0	0	0	0	0	41	66	94	98	0	0	0	0
Sample-6	Omicron	Nanopore	1150	1243174	0.376391	0.752637	0.962609	50	0	0	0	0	0	0	0	0	0	0	0	0	0	0	0	0	0	0	0	0	37	49	50	45
